# Charophytic Green Algae encode ancestral Pol IV/Pol V subunits and a CLSY/DRD1 homolog

**DOI:** 10.1101/2023.06.13.544724

**Authors:** Tania Chakraborty, Joshua T. Trujillo, Timmy Kendall, Rebecca A. Mosher

**Author notes:** These authors contributed equally (Tania Chakraborty, Joshua T. Trujillo).

## Abstract

In flowering plants, euchromatic transposons are transcriptionally silenced by RNA-directed DNA methylation (RdDM), a small RNA-guided *de novo* methylation pathway. RdDM requires the activity of the RNA Polymerase (Pol) IV and V, which produce small RNA precursors and non-coding targets of small RNAs, respectively. These polymerases are distinguished from Pol II by multiple plant-specific paralogous subunits. Most RdDM components are present in all land plants, and some have been found in the Charophytic green algae (CGA), a paraphyletic group that is sister to land plants. However, the evolutionary origin of key RdDM components, including the two largest subunits of Pol IV and Pol V, remains unclear. Here we show that multiple lineages of CGA encode a single-copy precursor of the largest subunits of Pol IV and Pol V, resolving the two presumed duplications in this gene family. We further demonstrate the presence of a Pol V-like C-terminal domain, suggesting that the earliest form of RdDM utilized a single Pol V-like polymerase. Finally, we reveal that CGAs encode a single CLSY/DRD1-type chromatin remodeling protein, further supporting the presence of a single specialized polymerase in CGA RdDM.
