## Supplementary Table for "Charophytic Green Algae encode ancestral Pol IV/Pol V subunits and a CLSY/DRD1 homolog"

### Sheet: Table S1
Supplemental Table 1. Taxa for Figure 1
Organism	Green Plant Lineage	Homolog	Source	Gene Name/Transcriptome Hit
Amborella trichopoda	Angiosperm	NRPB1	Phytozome 13	evm_27.TU.AmTr_v1.0_scaffold00001.137
Amborella trichopoda	Angiosperm	NRPD1	Huang et al 2015	n.a.
Amborella trichopoda	Angiosperm	NRPE1	Huang et al 2015	n.a.
Arabidopsis thaliana	Angiosperm, dicot	NRPB1	Phytozome 13	AT4G35800
Arabidopsis thaliana	Angiosperm, dicot	NRPD1	Phytozome 13	AT1G63020
Arabidopsis thaliana	Angiosperm, dicot	NRPE1	Phytozome 13	AT2G40030
Ceratopteris richardii	Pteridophyte	NRPD1	Huang et al 2015	n.a.
Ceratopteris richardii	Pteridophyte	NRPE1	Huang et al 2015	n.a.
Chara australis	Charophytic Green Algae	NRPD/E1	Luo and Hall 2007	n.a.
Chara braunii	Charophytic Green Algae	NRPB1	Phycocosm	rna-CBR_g42147
Chara braunii	Charophytic Green Algae	NRPD/E1	Phycocosm	rna-CBR_g23
Chara braunii	Charophytic Green Algae	NRPD/E1	OrcAE	CHBRA651g00030	Original source: https://bioinformatics.psb.ugent.be/orcae/annotation/Chbra/current/g45783.t1
Chara hispida	Charophytic Green Algae	NRPD/E1	Luo and Hall 2007	n.a.
Chlamydomonas reinhardtii	Chlorophyte	NRPB1	Phytozome 13	Cre16.g680900
Chlorokybus atmophyticus	Charophytic Green Algae	NRPD/E1	Phycocosm	Chrsp44S05854
Coleochaete irregularis	Charophytic Green Algae	NRPD/E1	tblastn+ 1kP	scaffold-QPDY-2028808
Cycas revoluta	Gymnosperm	NRPB1	Huang et al 2015	AAQ08512.1
Cycas revoluta	Gymnosperm	NRPD1	Huang et al 2015	AJA90757.1
Cycas revoluta	Gymnosperm	NRPE1	Huang et al 2015	AJA90760.1
Entransia fimbriata	Charophytic Green Algae	NRPD/E1	tblastn+ 1kP	comp19011_c0
Ephedra trifurca	Gymnosperm	NRPB1	Huang et al 2015	n.a.
Ephedra trifurca	Gymnosperm	NRPE1	Huang et al 2015	n.a.
Ephedra trifurca	Gymnosperm	NRPE1	Huang et al 2015	n.a.
Klebsormidium nitens	Charophytic Green Algae	NRPB1	Phycocosm	kfl00550_0020_v1.1
Klebsormidium nitens	Charophytic Green Algae	NRPD/E1	Phycocosm	kfl00546_0080_v1.1
Klebsormidium nitens	Charophytic Green Algae	NRPD/E1	Phycocosm	kfl00056_0010_v1.1
Lactuca sativa	Angiosperm, dicot	NRPB1	Phytozome 13	Lactuca_1_v5_gn_1_12220
Lactuca sativa	Angiosperm, dicot	NRPD1	Phytozome 13	Lactuca_1_v5_gn_3_5900
Lactuca sativa	Angiosperm, dicot	NRPE1	Phytozome 13	Lactuca_1_v5_gn_7_31901
Marchantia polymorpha	Bryophyte	NRPB1	Phytozome 13	Mapoly0070s0048
Marchantia polymorpha	Bryophyte	NRPD1	Phytozome 13	Mapoly0006s0043
Marchantia polymorpha	Bryophyte	NRPE1	Phytozome 13	Mapoly0004s0120
Marchantia polymorpha	Bryophyte	NRPE1	Phytozome 13	Mapoly0104s0044
Mesotaenium kramstae	Charophytic Green Algae	NRPD/E1	Phycocosm	2441348
Mougeotia scalaris	Charophytic Green Algae	NRPD/E1	tblastn+ 1kP	comp9828 c0 seq4
Nitella clavata	Charophytic Green Algae	NRPD/E1	Luo and Hall 2007	n.a.
Nitella hyalina	Charophytic Green Algae	NRPD/E1	Luo and Hall 2007	n.a.
Oryza sativa	Angiosperm, monocot	NRPB1	Phytozome 13	LOC_Os05g05860
Oryza sativa	Angiosperm, monocot	NRPD1	Phytozome 13	LOC_Os04g48370
Oryza sativa	Angiosperm, monocot	NRPE1	Phytozome 13	LOC_Os02g05880
Oryza sativa	Angiosperm, monocot	NRPF1	Phytozome 13	LOC_Os01g73430
Penium margaritaceum	Charophytic Green Algae	NRPD/E1	tblastn+ 1kP	PM003273g0100
Physcomitrium patens	Bryophyte	NRPB1	Huang et al 2015	n.a.
Physcomitrium patens	Bryophyte	NRPD1	Phytozome 13	Pp3c17_3180
Physcomitrium patens	Bryophyte	NRPE1	Huang et al 2015	n.a.
Physcomitrium patens	Bryophyte	NRPE1	Huang et al 2015	n.a.
Pinus canariensis	Gymnosperm	NRPB1	Huang et al 2015	n.a.
Pinus canariensis	Gymnosperm	NRPD1	Huang et al 2015	n.a.
Pinus canariensis	Gymnosperm	NRPE1	Huang et al 2015	n.a.
Pteris vittata	Pteridophyte	NRPB1	Huang et al 2015	n.a.
Pteris vittata	Pteridophyte	NRPD1	Huang et al 2015	n.a.
Pteris vittata	Pteridophyte	NRPE1	Huang et al 2015	n.a.
Sorghum bicolor	Angiosperm, monocot	NRPD1	Phytozome 13	Sobic.006G185200
Sorghum bicolor	Angiosperm, monocot	NRPE1	Phytozome 13	Sobic.004G043750
Sorghum bicolor	Angiosperm, monocot	NRPE1	Phytozome 13	Sobic.003G439200
Sphagnum fallax	Bryophyte	NRPB1	Phytozome 13	Sphfalx10G064100
Sphagnum fallax	Bryophyte	NRPD1	Phytozome 13	Sphfalx20G008100
Sphagnum fallax	Bryophyte	NRPE1	Phytozome 13	Sphfalx14G010000
Spirogyra sp.	Charophytic Green Algae	NRPD/E1	tblastn+ 1kP	scaffold-HAOX-2003142
Thuja plicata	Gymnosperm	NRPB1	Phytozome 13	Thupl.29382283s0012
Thuja plicata	Gymnosperm	NRPB1	Phytozome 13	Thupl.29382283s0008
Thuja plicata	Gymnosperm	NRPD1	Phytozome 13	Thupl.29377226s0007
Thuja plicata	Gymnosperm	NRPE1	Phytozome 13	Thupl.29381636s0016
Volvox carteri	Chlorophyte	NRPB1	Phytozome 13	Vocar.0018s0156

### Sheet: Table S2
Supplemental Table 2. Taxa for Figure 4
Organism	Green Plant Lineage	Homolog	Source	Gene Name/Transcriptome Hit
Amborella trichopoda	Angiosperm	NRPB2	Phytozome 13	evm_27.model.AmTr_v1.0_scaffold00068.139
Amborella trichopoda	Angiosperm	NRPD/E2	Phytozome 13	evm_27.model.AmTr_v1.0_scaffold00010.345
Arabidopsis thaliana	Angiosperm, dicot	NRPB2	Phytozome 13	AT4G21710
Arabidopsis thaliana	Angiosperm, dicot	NRPD/E2	Phytozome 13	AT3G23780
Ceratopteris richardii	Pteridophyte	NRPB2	Huang et al 2015	n.a.
Ceratopteris richardii	Pteridophyte	NRPD/E2	Huang et al 2015	n.a.
Chara braunii	Charophytic Green Algae	NRPB2	Phycocosm	rna-CBR_g49614
Chara braunii	Charophytic Green Algae	NRPB2	Phycocosm	rna-CBR_g45284
Chara braunii	Charophytic Green Algae	NRPD/E2	Phycocosm	rna-CBR_g59394
Chromochloris zofingiensis	Chlorophyte	NRPB2	Phytozome 13	Cz11g25180
Cycas revoluta	Gymnosperm	NRPB2	Huang et al 2015	n.a.
Cycas revoluta	Gymnosperm	NRPD/E2	Huang et al 2015	n.a.
Entransia fimbriata	Charophytic Green Algae	NRPB2	tblastn and 1kP	comp31966_c0
Entransia fimbriata	Charophytic Green Algae	NRPD/E2	tblastn and 1kP	comp27400_c0
Ephedra trifurca	Gymnosperm	NRPB2	Huang et al 2015	n.a.
Ephedra trifurca	Gymnosperm	NRPD/E2	Huang et al 2015	n.a.
Klebsormidium nitens	Charophytic Green Algae	NRPB2	Phycocosm	kfl00016_0440_v1.1
Klebsormidium nitens	Charophytic Green Algae	NRPD/E2	Phycocosm	kfl00066_0250_v1.1
Klebsormidium nitens	Charophytic Green Algae	NRPD/E2	Phycocosm	kfl01813_0820_v1.1
Lactuca sativa	Angiosperm, dicot	NRPB2	Phytozome 13	Lactuca_1_v5_gn_7_21201
Lactuca sativa	Angiosperm, dicot	NRPB2	Phytozome 13	Lactuca_1_v5_gn_7_21221
Lactuca sativa	Angiosperm, dicot	NRPD/E2	Phytozome 13	Lactuca_1_v5_gn_9_69261
Lactuca sativa	Angiosperm, dicot	NRPD/E2	Phytozome 13	Lactuca_1_v5_gn_2_114740
Marchantia paleacea	Bryophyte	NRPD/E2	Huang et al 2015	n.a.
Marchantia polymorpha	Bryophyte	NRPB2	Phytozome 13	Mapoly0101s0062
Mesotaenium kramstae	Charophytic Green Algae	NRPB2	Phycocosm	2724248
Mesotaenium kramstae	Charophytic Green Algae	NRPD/E2	Phycocosm	3104822
Mougeotia scalaris	Charophytic Green Algae	NRPD/E2	tblastn and 1kP	scaffold-ZRMT-2029967
Netrium digitus	Charophytic Green Algae	NRPB2	tblastn and 1kP	scaffold-FFGR-2014106
Oryza sativa	Angiosperm, monocot	NRPB2	Phytozome 13	LOC_Os03g44484
Oryza sativa	Angiosperm, monocot	NRPD/E2	Phytozome 13	LOC_Os04g54840
Oryza sativa	Angiosperm, monocot	NRPF2	Phytozome 13	LOC_Os08g07480
Penium margaritaceum	Charophytic Green Algae	NRPB2	tblastn and 1kP	pm002598g0020
Penium margaritaceum	Charophytic Green Algae	NRPD/E2	tblastn and 1kP	pm023065g0010
Physcomitrium patens	Bryophyte	NRPB2	Phytozome 13	Pp3c2_10910
Physcomitrium patens	Bryophyte	NRPD/E2	Phytozome 13	Pp3c15_16480
Physcomitrium patens	Bryophyte	NRPD/E2	Phytozome 13	Pp3c4_16140V3
Pinus canariensis	Gymnosperm	NRPB2	Huang et al 2015	n.a.
Pinus canariensis	Gymnosperm	NRPD/E2	Huang et al 2015	n.a.
Pteris vittata	Pteridophyte	NRPB2	Huang et al 2015	n.a.
Pteris vittata	Pteridophyte	NRPD/E2	Huang et al 2015	n.a.
Pteris vittata	Pteridophyte	NRPD/E2	Huang et al 2015	n.a.
Selaginella moellendorfii	Pteridophyte	NRPB2	Huang et al 2015	n.a.
Selaginella moellendorfii	Pteridophyte	NRPD/E2	Huang et al 2015	n.a.
Sorghum bicolor	Angiosperm, monocot	NRPB2	Phytozome 13	Sobic.001G155000
Sorghum bicolor	Angiosperm, monocot	NRPD/E2	Phytozome 13	Sobic.007G056900
Sorghum bicolor	Angiosperm, monocot	NRPD/E2	Phytozome 13	Sobic.001G448100
Sorghum bicolor	Angiosperm, monocot	NRPD/E2	Phytozome 13	Sobic.006G236000
Sphagnum fallax	Bryophyte	NRPD/E2	Phytozome 13	Sphfalx11G037600
Sphagnum fallax	Bryophyte	NRPD/E2	Phytozome 13	Sphfalx10G040800
Thuja plicata	Gymnosperm	NRPB2	Phytozome 13	Thupl.29379352s0016
Thuja plicata	Gymnosperm	NRPB2	Phytozome 13	Thupl.29377109s0002
Thuja plicata	Gymnosperm	NRPD/E2	Phytozome 13	Thupl.29378657s0011
Volvox carteri	Chlorophyte	NRPB2	Phytozome 13	Vocar.0001s1546

### Sheet: Table S3
Supplemental Table 3. Taxa for Figure 6
Organism	Green Plant Lineage	Homolog	Source	Gene Name/Transcriptome Hit
Amborella trichopoda	Angiosperm	ATRX	Phytozome 13	evm_27.TU.AmTr_v1.0_scaffold00039.164
Amborella trichopoda	Angiosperm	CLSY	Phytozome 13	evm_27.TU.AmTr_v1.0_scaffold00023.7
Amborella trichopoda	Angiosperm	CLSY	Phytozome 13	evm_27.TU.AmTr_v1.0_scaffold00142.46
Pinus canariensis	Gymnosperm	RAD54	ENA, Huang et al. 2015	GBLJ01031388
Thuja plicata	Gymnosperm	RAD54	Phytozome 13	Thupl.29380485s0003
Physcomitrium patens	Bryophyte	RAD54	Phytozome 13	Pp3c5_12730
Zygnemopsis sp.	Charophytic Green Algae	RAD54	1kP	scaffold-MFZO-2017360
Mougeotia scalaris	Charophytic Green Algae	RAD54	1kP	scaffold-ZRMT-2008887
Chara braunii	Charophytic Green Algae	RAD54	Phycocosm	rna-CBR_g70715
Klebsormidium nitens	Charophytic Green Algae	RAD54	Phycocosm	kfl00339_0030_v1.1
Amborella trichopoda	Angiosperm	DRD1	Phytozome 13	evm_27.TU.AmTr_v1.0_scaffold00002.323
Arabidopsis thaliana	Angiosperm, dicot	RAD54	Phytozome 13	AT3G19210
Arabidopsis thaliana	Angiosperm, dicot	ATRX	Phytozome 13	AT1G08600
Arabidopsis thaliana	Angiosperm, dicot	CLSY	Phytozome 13	AT3G42670
Arabidopsis thaliana	Angiosperm, dicot	CLSY	Phytozome 13	AT5G20420
Pinus canariensis	Gymnosperm	ATRX	ENA, Huang et al. 2015	GBLJ01006707
Thuja plicata	Gymnosperm	ATRX	Phytozome 13	Thupl.29378162s0007
Ephedra trifurca	Gymnosperm	ATRX	ENA, Huang et al. 2015	GBKT01009102
Cycas revoluta	Gymnosperm	ATRX	ENA, Huang et al. 2015	GBJU01035128
Physcomitrium patens	Bryophyte	ATRX	Phytozome 13	Pp3c14_22150
Marchantia polymorpha	Bryophyte	ATRX	Phytozome 13	Mapoly0058s0081
Chara braunii	Charophytic Green Algae	ATRX	Phycocosm	rna-CBR_g50040
Entransia fimbriata	Charophytic Green Algae	ATRX	1kP	comp27791_c0_seq2
Klebsormidium flaccidum	Charophytic Green Algae	ATRX	Phycocosm	kfl00147_0050_v1.1
Coleochaete irregularis	Charophytic Green Algae	ATRX	1kP	scaffold-QPDY-2031441
Arabidopsis thaliana	Angiosperm, dicot	CLSY	Phytozome 13	AT1G05490
Arabidopsis thaliana	Angiosperm, dicot	CLSY	Phytozome 13	AT3G24340
Arabidopsis thaliana	Angiosperm, dicot	DRD1	Phytozome 13	AT2G16390
Arabidopsis thaliana	Angiosperm, dicot	DRD1	Phytozome 13	AT2G21450
Lactuca sativa	Angiosperm, dicot	ATRX	Phytozome 13	Lactuca_1_v5_gn_2_15881
Lactuca sativa	Angiosperm, dicot	CLSY	Phytozome 13	Lactuca_1_v5_gn_8_13481
Lactuca sativa	Angiosperm, dicot	CLSY	Phytozome 13	Lactuca_1_v5_gn_8_13121
Thuja plicata	Gymnosperm	CLSY	Phytozome 13	Thupl.29349059s0003
Picea abies	Gymnosperm	CLSY	Gymnosperm Database	lcl_MA_36244g0010
Azolla filiculoides	Pteridophyte	CLSY	Fernbase	Azfi_s0487.g073484
Lactuca sativa	Angiosperm, dicot	CLSY	Phytozome 13	Lactuca_1_v5_gn_3_15721
Lactuca sativa	Angiosperm, dicot	DRD1	Phytozome 13	Lactuca_1_v5_gn_9_107821
Lactuca sativa	Angiosperm, dicot	DRD1	Phytozome 13	Lactuca_1_v5_gn_5_120421
Oryza sativa	Angiosperm, monocot	RAD54	Phytozome 13	LOC_Os02g52510
Oryza sativa	Angiosperm, monocot	ATRX	Phytozome 13	LOC_Os10g31970
Oryza sativa	Angiosperm, monocot	CLSY	Phytozome 13	LOC_Os07g49210
Oryza sativa	Angiosperm, monocot	CLSY	Phytozome 13	Oryza_LOC_Os05g32610
Oryza sativa	Angiosperm, monocot	CLSY	Phytozome 13	Oryza_LOC_Os02g43460
Ephedra trifurca	Gymnosperm	CLSY	ENA, Huang et al. 2015	ENA_GBKT01030950
Picea abies	Gymnosperm	CLSY	ENA, Huang et al. 2015	lcl_MA_15897g0010
Cycas revoluta	Gymnosperm	CLSY	ENA, Huang et al. 2015	ENA_GBJU01026467
Thuja plicata	Gymnosperm	CLSY	Phytozome 13	Thupl.29378261s0014
Physcomitrium patens	Bryophyte	CLSY	Phytozome 13	Physcomitrium_Pp3c25_10710
Marchantia polymorpha	Bryophyte	CLSY	Phytozome 13	Mapoly0014s0121
Oryza sativa	Angiosperm, monocot	DRD1	Phytozome 13	LOC_Os08g14610
Sorghum bicolor	Angiosperm, monocot	RAD54	Phytozome 13	Sobic.004G307900
Sorghum bicolor	Angiosperm, monocot	ATRX	Phytozome 13	Sobic.001G230000
Sorghum bicolor	Angiosperm, monocot	CLSY	Phytozome 13	Sobic.002G428700
Sorghum bicolor	Angiosperm, monocot	CLSY	Phytozome 13	Sobic.009G126700
Sorghum bicolor	Angiosperm, monocot	CLSY	Phytozome 13	Sobic.004G299200
Sorghum bicolor	Angiosperm, monocot	DRD1	Phytozome 13	Sobic.007G034200
Pinus canariensis	Gymnosperm	DRD1	ENA, Huang et al. 2015	ENA_GBLJ01003544
Ephedra trifurca	Gymnosperm	DRD1	ENA, Huang et al. 2015	ENA_GBKT01021365
Thuja plicata	Gymnosperm	DRD1	Phytozome 13	Thupl.29378116s0005
Thuja plicata	Gymnosperm	DRD1	Phytozome 13	Thupl.29382152s0005
Marsilea vestita	Pteridophyte	DRD1	Fernbase	Mvestita_S16g10786
Physcomitrium patens	Bryophyte	DRD1	Phytozome 13	Pp3c2_3510
Physcomitrium patens	Bryophyte	DRD1	Phytozome 13	Pp3c1_36240
Penium margaritaceum	Charophytic Green Algae	CLSY/DRD1	Penium Genome Database	pm000019
Mesotaenium kramstae	Charophytic Green Algae	CLSY/DRD1	Phycocosm	3138856
Mougeotia scalaris	Charophytic Green Algae	CLSY/DRD1	1kP	scaffold-ZRMT-2008668
Cylindrocystis cushleckae	Charophytic Green Algae	CLSY/DRD1	1kP	scaffold-JOJQ-2006808
Chara braunii	Charophytic Green Algae	CLSY/DRD1	Phycocosm	rna-CBR_g28037
Entransia fimbriata	Charophytic Green Algae	CLSY/DRD1	1kP	Entransia_comp15589_c0_seq1
Entransia fimbriata	Charophytic Green Algae	CLSY/DRD1	1kP	Entransia_comp11252_c0_seq1
Klebsormidium nitens	Charophytic Green Algae	CLSY/DRD1	Phycocosm	kfl00649_0030_v1.1
